# Spatial transcriptomics implicates the thalamus and cortex in autism and schizophrenia

**DOI:** 10.64898/2026.05.15.724759

**Authors:** David M. Young, Ruchira Sharma, Narjes Rohani, Chimmi Dema, Lindsay Liang, Bernie Devlin, Devanand S. Manoli, Stephan J. Sanders

## Abstract

The past decade has seen tremendous progress in the identification of genes associated with complex neuropsychiatric disorders, including autism spectrum disorder (ASD) and schizophrenia. Expression patterns of these genes in single cell data strongly implicate excitatory and inhibitory neurons; however, there are limited data on the brain regions involved - a critical question for neurobiology. Spatial transcriptomics provide an opportunity to perform systematic multiregional analyses to provide insights into this question. Here, we have generated a spatial transcriptomics dataset encompassing the diverse anatomical territories of the adult mouse brain sagittal midsection. We compare neuropsychiatric gene enrichment by applying Gene Fraction Enrichment Score (GFES), a novel statistic method that controls for differing neuronal proportions across regions. ASD-associated genes identified by exome sequencing were most enriched in the thalamus followed by the cortex. Schizophrenia genes from genome-wide association studies were also enriched in the thalamus, along with the hippocampus and cortex. These findings add to the evidence that the thalamus plays a major role in neuropsychiatric disorders whilst supporting roles for the cortex and hippocampus. The results highlight shared and distinct patterns for pleiotropic brain disorders that could elucidate common underlying mechanisms and circuitry.
