## Supplemental Table 2 for "Spatial transcriptomics implicates the thalamus and cortex in autism and schizophrenia"

### Sheet: ASD72
.	Cluster	Estimate	Std. Error	t value	Pr(>|t|)	Mean	Std. Dev.	CI (low)	CI (high)
1	TH-med	0.891504	0.00196755	85.8868	0	0.891431	0.00565041	0.881061	0.902476
2	TH-endo	0.852309	0.00562315	23.0815	2.64565e-117	0.852307	0.0077732	0.836594	0.868404
3	MOB	0.823609	0.00351411	28.7671	1.29931e-180	0.82351	0.00648035	0.810228	0.835871
4	PF	0.816318	0.00446275	21.0184	1.10186e-97	0.816064	0.00645101	0.803561	0.828637
5	TH-antdor	0.787513	0.00890273	7.30058	2.90478e-13	0.787603	0.00753414	0.77331	0.802492
6	L2-3	0.784032	0.00241762	25.4441	5.69102e-142	0.783993	0.00549272	0.773186	0.79473
7	TH-mid	0.783178	0.00243198	24.9426	1.53937e-136	0.783135	0.00584866	0.771958	0.794091
8	L4-6-med	0.76635	0.00229693	19.0828	6.50389e-81	0.766336	0.00547042	0.756177	0.776599
9	DG	0.741016	0.0045532	4.0627	4.85771e-05	0.741024	0.00608876	0.729084	0.752403
10	CA	0.734448	0.00253208	4.71161	2.46379e-06	0.734279	0.00567559	0.723348	0.744958
11	CTX-endo	0.731088	0.00336927	2.54379	0.0109685	0.731064	0.00611416	0.719313	0.743242
12	ACB	0.729669	0.00330904	2.16124	0.0306812	0.729684	0.00605542	0.718421	0.74202
13	CC	0.727866	0.00225108	2.37567	0.0175205	0.727866	0.00385036	0.720557	0.7352
14	TT-endo	0.727422	0.00237291	2.06695	0.0387432	0.727292	0.0055163	0.716424	0.73826
15	L4-6-mid	0.726268	0.00225812	1.66095	0.096729	0.726197	0.00543576	0.716215	0.736784
16	MB	0.722518	0.00367535	196.585	0	0.722484	0.00564679	0.711824	0.73342
17	AON-MOB	0.717651	0.00265391	-1.83375	0.066696	0.71766	0.00572778	0.706671	0.729022
18	VL	0.714223	0.00283297	-2.928	0.00341298	0.713995	0.00513305	0.703996	0.723461
19	ACB-SI	0.711136	0.00292599	-3.88989	0.000100412	0.711082	0.00590804	0.699472	0.72201
20	MB-P	0.709161	0.00803674	-1.66198	0.0965234	0.709125	0.00918888	0.692056	0.727075
21	EPI	0.704983	0.00514008	-3.4113	0.00064701	0.705043	0.00711579	0.691387	0.71975
22	LS	0.702358	0.00204153	-9.87463	5.61029e-23	0.70234	0.00559721	0.691347	0.712901
23	FXS	0.699131	0.00535294	-4.36904	1.25028e-05	0.699197	0.00703909	0.684801	0.712583
24	VTA	0.694551	0.00372252	-7.51284	5.87496e-14	0.694244	0.00652417	0.681605	0.706909
25	BS-endo	0.687654	0.00260139	-13.4022	6.82964e-41	0.687573	0.00606099	0.676043	0.699608
26	MB-HY	0.686261	0.00223739	-16.2049	6.42257e-59	0.686083	0.00567538	0.675366	0.697009
27	HY	0.666119	0.00181004	-31.1591	2.91919e-211	0.666124	0.00578817	0.655133	0.677161
28	PG	0.66083	0.00654633	-9.4233	4.53798e-21	0.660759	0.00834142	0.643834	0.676836
29	VMH	0.643585	0.00578449	-13.6456	2.52348e-42	0.643578	0.00686634	0.630149	0.657597

### Sheet: ASD255
.	Cluster	Estimate	Std. Error	t value	Pr(>|t|)	Mean	Std. Dev.	CI (low)	CI (high)
1	TH-med	0.474857	0.000737457	100.257	0	0.474813	0.00197969	0.470685	0.478675
2	MOB	0.460568	0.00131712	45.2855	0	0.460504	0.00222778	0.455871	0.464638
3	TH-endo	0.455187	0.00210761	25.7474	2.63106e-145	0.455144	0.00294623	0.449251	0.460751
4	L2-3	0.454772	0.000906149	59.4273	0	0.45474	0.00191397	0.450887	0.458478
5	L4-6-med	0.448551	0.000860912	55.3243	0	0.44851	0.00192233	0.44469	0.452306
6	DG	0.447299	0.00170659	27.1753	1.57648e-161	0.447266	0.00219563	0.442993	0.451515
7	CA	0.442619	0.000949047	43.9355	0	0.442564	0.00198134	0.438512	0.446456
8	CC	0.43657	0.000843725	42.2513	0	0.43657	0.00125965	0.433881	0.439142
9	AON-MOB	0.433851	0.00099471	33.1042	6.42014e-238	0.433835	0.00200032	0.429809	0.437613
10	TH-antdor	0.431592	0.00333683	9.1916	4.00393e-20	0.431553	0.00295386	0.425784	0.436995
11	TH-mid	0.430687	0.000911531	32.6541	1.30055e-231	0.43064	0.00206266	0.426528	0.434478
12	CTX-endo	0.429745	0.00126283	22.824	9.31387e-115	0.42973	0.00221307	0.425271	0.434078
13	L4-6-mid	0.428511	0.000846365	32.5973	8.00726e-231	0.428448	0.00188947	0.424521	0.432117
14	ACB	0.427601	0.00124026	21.5109	3.32727e-102	0.427588	0.0021527	0.423214	0.431743
15	PF	0.425681	0.00167268	14.8021	1.77773e-49	0.4256	0.00229638	0.420816	0.429808
16	TT-endo	0.420641	0.000889389	22.1717	1.9738e-108	0.420608	0.00189216	0.416881	0.424416
17	LS	0.419281	0.000765184	23.9932	1.51854e-126	0.419251	0.0019443	0.415245	0.42298
18	VL	0.414443	0.00106183	12.7337	4.34763e-37	0.414336	0.0020255	0.410338	0.41829
19	FXS	0.409302	0.00200633	4.17704	2.95786e-05	0.409245	0.00271831	0.403604	0.41442
20	EPI	0.404376	0.00192655	1.79277	0.0730161	0.404371	0.00271794	0.398904	0.409577
21	MB	0.400922	0.00137756	291.038	0	0.400899	0.00191452	0.397064	0.404619
22	VTA	0.398649	0.00139524	-1.6292	0.103277	0.398576	0.00228489	0.393776	0.402724
23	ACB-SI	0.398216	0.00109669	-2.46723	0.0136195	0.398193	0.00210982	0.393881	0.402228
24	BS-endo	0.391157	0.000975025	-10.015	1.37301e-23	0.391086	0.00213631	0.386654	0.395179
25	MB-HY	0.388405	0.000838595	-14.9263	2.80484e-50	0.38834	0.00199198	0.384237	0.392227
26	VMH	0.388397	0.00216808	-5.77696	7.64816e-09	0.388335	0.00240875	0.38361	0.393085
27	MB-P	0.388192	0.00301225	-4.22581	2.38472e-05	0.388133	0.00327429	0.381854	0.394361
28	HY	0.387142	0.000678419	-20.3115	2.24136e-91	0.387133	0.00197935	0.383014	0.390979
29	PG	0.383431	0.00245363	-7.12858	1.0268e-12	0.383418	0.00342318	0.37653	0.389976

### Sheet: SCZ
.	Cluster	Estimate	Std. Error	t value	Pr(>|t|)	Mean	Std. Dev.	CI (low)	CI (high)
1	MOB	0.380685	0.00071336	58.9315	0	0.380618	0.00134695	0.37797	0.383243
2	L2-3	0.379304	0.000490775	82.8456	0	0.37926	0.00112193	0.377077	0.381345
3	DG	0.376719	0.000924296	41.1914	0	0.376647	0.00121357	0.374216	0.379122
4	L4-6-med	0.37217	0.000466274	71.8978	0	0.372107	0.00110375	0.369928	0.374265
5	TH-med	0.366255	0.000399411	69.1253	0	0.366184	0.00111136	0.364088	0.368376
6	CA	0.366192	0.000514009	53.5919	0	0.366137	0.00115296	0.363815	0.36851
7	CC	0.364494	0.000456966	56.5654	0	0.364463	0.000746761	0.363064	0.365893
8	CTX-endo	0.362964	0.000683958	35.5555	1.03406e-273	0.362876	0.00126514	0.360377	0.365343
9	L4-6-mid	0.36191	0.000458396	50.7507	0	0.361853	0.00109186	0.359742	0.364047
10	TH-endo	0.359151	0.00114149	17.9633	6.13254e-72	0.359115	0.0015583	0.355873	0.362001
11	VL	0.35815	0.00057509	33.9148	1.74554e-249	0.358069	0.00120781	0.355725	0.360417
12	AON-MOB	0.353887	0.00053874	28.2904	8.69397e-175	0.353828	0.00114382	0.351635	0.356025
13	TH-antdor	0.352413	0.00180724	7.6181	2.61631e-14	0.352396	0.00153482	0.349474	0.355313
14	TT-endo	0.350829	0.000481698	25.2921	2.58712e-140	0.350739	0.00113224	0.348539	0.352982
15	FXS	0.349682	0.00108664	10.1564	3.26359e-24	0.349615	0.00137035	0.347027	0.352333
16	TH-mid	0.34852	0.00049369	20.0019	1.11416e-88	0.348437	0.00116719	0.346127	0.350684
17	EPI	0.347997	0.00104343	8.96182	3.29317e-19	0.347962	0.00141056	0.345154	0.350625
18	ACB	0.34667	0.000671732	11.9455	7.54069e-33	0.346599	0.00118503	0.344206	0.348827
19	LS	0.346054	0.000414428	17.8754	2.95016e-71	0.345992	0.00110884	0.343843	0.348145
20	PG	0.345386	0.0013289	5.07194	3.95094e-07	0.345348	0.00168796	0.342036	0.348503
21	PF	0.343962	0.000905934	5.8681	4.43392e-09	0.343878	0.00125933	0.341455	0.346368
22	MB	0.338646	0.000746092	453.893	0	0.338595	0.00110062	0.336438	0.340752
23	ACB-SI	0.335431	0.000593973	-5.41158	6.27357e-08	0.335375	0.0011939	0.333077	0.337675
24	MB-HY	0.333291	0.000454188	-11.7897	4.83035e-32	0.333233	0.00113809	0.331039	0.335427
25	VTA	0.333221	0.000755667	-7.17803	7.16316e-13	0.333165	0.00125053	0.33081	0.335622
26	BS-endo	0.332054	0.000528079	-12.4815	1.05606e-35	0.331981	0.00121433	0.329645	0.334477
27	HY	0.324111	0.000367435	-39.5578	0	0.324055	0.00112722	0.321934	0.326262
28	MB-P	0.323257	0.00163145	-9.43225	4.16739e-21	0.32316	0.00166962	0.319944	0.326344
29	VMH	0.322889	0.00117424	-13.4185	5.4832e-41	0.32282	0.00132488	0.320312	0.325385
