## Supplemental Table 1 for "Spatial transcriptomics implicates the thalamus and cortex in autism and schizophrenia"

### Sheet: Autism
Ensembl	gene_symbol	FDR_TADA_ASD	MGI_symbol	72_gene_list	255_gene_list
ENSG00000197283	SYNGAP1	0	Syngap1	Y	Y
ENSG00000100888	CHD8	0	Chd8	Y	Y
ENSG00000101126	ADNP	0	Adnp	Y	Y
ENSG00000251322	SHANK3	0	Shank3	Y	Y
ENSG00000136531	SCN2A	0	Scn2a	Y	Y
ENSG00000171862	PTEN	0	Pten	Y	Y
ENSG00000114861	FOXP1	1.74e-16	Foxp1	Y	Y
ENSG00000173575	CHD2	3.61e-16	Chd2	Y	Y
ENSG00000143442	POGZ	5.06e-16	Pogz	Y	Y
ENSG00000273079	GRIN2B	3.12e-15	Grin2b	Y	Y
ENSG00000110066	SUV420H1	3.33e-14	Kmt5b	Y	Y
ENSG00000179915	NRXN1	9.96e-14	Nrxn1	Y	Y
ENSG00000049618	ARID1B	3.02e-12	Arid1b	Y	Y
ENSG00000117139	KDM5B	8.93e-12	Kdm5b	Y	Y
ENSG00000116539	ASH1L	1.46e-11	Ash1l	Y	Y
ENSG00000157103	SLC6A1	2.24e-11	Slc6a1	Y	Y
ENSG00000141431	ASXL3	9.29e-11	Asxl3	Y	Y
ENSG00000157540	DYRK1A	2.68e-10	Dyrk1a	Y	Y
ENSG00000146830	GIGYF1	1.8e-09	Gigyf1	Y	Y
ENSG00000197102	DYNC1H1	3.25e-09	Dync1h1	Y	Y
ENSG00000196712	NF1	8.41e-09	Nf1	Y	Y
ENSG00000132535	DLG4	1.79e-08	Dlg4	Y	Y
ENSG00000204406	MBD5	3.17e-08	Mbd5	Y	Y
ENSG00000136854	STXBP1	8.15e-08	Stxbp1	Y	Y
ENSG00000108510	MED13	1.39e-07	Med13	Y	Y
ENSG00000080298	RFX3	2.84e-07	Rfx3	Y	Y
ENSG00000177030	DEAF1	4.61e-07	Deaf1	Y	Y
ENSG00000119042	SATB2	6.61e-07	Satb2	Y	Y
ENSG00000168137	SETD5	1.13e-06	Setd5	Y	Y
ENSG00000198963	RORB	1.74e-06	Rorb	Y	Y
ENSG00000042753	AP2S1	2.34e-06	Ap2s1	Y	Y
ENSG00000123066	MED13L	2.9e-06	Med13l	Y	Y
ENSG00000181090	EHMT1	3.72e-06	Ehmt1	Y	Y
ENSG00000036257	CUL3	4.8e-06	Cul3	Y	Y
ENSG00000132510	KDM6B	5.82e-06	Kdm6b	Y	Y
ENSG00000174672	BRSK2	6.97e-06	Brsk2	Y	Y
ENSG00000145362	ANK2	8.13e-06	Ank2	Y	Y
ENSG00000164190	NIPBL	9.95e-06	Nipbl	Y	Y
ENSG00000146872	TLK2	1.18e-05	Tlk2	Y	Y
ENSG00000157087	ATP2B2	1.39e-05	Atp2b2	Y	Y
ENSG00000055609	KMT2C	1.59e-05	Kmt2c	Y	Y
ENSG00000144285	SCN1A	1.95e-05	Scn1a	Y	Y
ENSG00000108001	EBF3	2.35e-05	Ebf3	Y	Y
ENSG00000119772	DNMT3A	2.76e-05	Dnmt3a	Y	Y
ENSG00000139613	SMARCC2	3.18e-05	Smarcc2	Y	Y
ENSG00000184156	KCNQ3	3.62e-05	Kcnq3	Y	Y
ENSG00000021574	SPAST	4.27e-05	Spast	Y	Y
ENSG00000095787	WAC	5.05e-05	Wac	Y	Y
ENSG00000135365	PHF21A	6.07e-05	Phf21a	Y	Y
ENSG00000168036	CTNNB1	7.79e-05	Ctnnb1	Y	Y
ENSG00000119669	IRF2BPL	9.46e-05	Irf2bpl	Y	Y
ENSG00000160551	TAOK1	0.000111241	Taok1	Y	Y
ENSG00000157933	SKI	0.000132942	Ski	Y	Y
ENSG00000167522	ANKRD11	0.000158359	Ankrd11	Y	Y
ENSG00000118058	KMT2A	0.000183504	Kmt2a	Y	Y
ENSG00000198719	DLL1	0.000208116	Dll1	Y	Y
ENSG00000164134	NAA15	0.000237665	Naa15	Y	Y
ENSG00000156113	KCNMA1	0.000267133	Kcnma1	Y	Y
ENSG00000181722	ZBTB20	0.000298029	Zbtb20	Y	Y
ENSG00000158445	KCNB1	0.000329009	Kcnb1	Y	Y
ENSG00000171587	DSCAM	0.000360919	Dscam	Y	Y
ENSG00000112282	MED23	0.000393791	Med23	Y	Y
ENSG00000148737	TCF7L2	0.000433199	Tcf7l2	Y	Y
ENSG00000136451	VEZF1	0.000471749	Vezf1	Y	Y
ENSG00000022355	GABRA1	0.000510433	Gabra1	Y	Y
ENSG00000158321	AUTS2	0.000566679	Auts2	Y	Y
ENSG00000114554	PLXNA1	0.000625336	Plxna1	Y	Y
ENSG00000102974	CTCF	0.000683568	Ctcf	Y	Y
ENSG00000167971	CASKIN1	0.000747162	Caskin1	Y	Y
ENSG00000100207	TCF20	0.000809854	Tcf20	Y	Y
ENSG00000134138	MEIS2	0.000875143	Meis2	Y	Y
ENSG00000121879	PIK3CA	0.000951668	Pik3ca	Y	Y
ENSG00000170004	CHD3	0.00104098	Chd3	N	Y
ENSG00000005339	CREBBP	0.00113648	Crebbp	N	Y
ENSG00000101266	CSNK2A1	0.00123267	Csnk2a1	N	Y
ENSG00000162105	SHANK2	0.00134211	Shank2	N	Y
ENSG00000175115	PACS1	0.0014521	Pacs1	N	Y
ENSG00000196092	PAX5	0.00155981	Pax5	N	Y
ENSG00000121989	ACVR2A	0.00168239	Acvr2a	N	Y
ENSG00000196628	TCF4	0.00180364	Tcf4	N	Y
ENSG00000096433	ITPR3	0.00194273	Itpr3	N	Y
ENSG00000186487	MYT1L	0.00208452	Myt1l	N	Y
ENSG00000104517	UBR5	0.00222438	Ubr5	N	Y
ENSG00000081189	MEF2C	0.00236872	Mef2c	N	Y
ENSG00000021645	NRXN3	0.00253794	Nrxn3	N	Y
ENSG00000165699	TSC1	0.00270559	Tsc1	N	Y
ENSG00000214753	HNRNPUL2	0.00288535	Hnrnpul2	N	Y
ENSG00000054523	KIF1B	0.00306666	Kif1b	N	Y
ENSG00000177565	TBL1XR1	0.00325431	Tbl1xr1	N	Y
ENSG00000065883	CDK13	0.00343781	Cdk13	N	Y
ENSG00000231887	PRH1	0.00362512	Prh1	N	Y
ENSG00000138028	CGREF1	0.00381386	Cgref1	N	Y
ENSG00000108509	CAMTA2	0.00401904	Camta2	N	Y
ENSG00000175727	MLXIP	0.00424104	Mlxip	N	Y
ENSG00000182934	SRPR	0.00445973	Srpr	N	Y
ENSG00000080503	SMARCA2	0.00471434	Smarca2	N	Y
ENSG00000188994	ZNF292	0.00499318	Zfp292	N	Y
ENSG00000143624	INTS3	0.00529003	Ints3	N	Y
ENSG00000135316	SYNCRIP	0.00559725	Syncrip	N	Y
ENSG00000185630	PBX1	0.00591676	Pbx1	N	Y
ENSG00000136928	GABBR2	0.00623787	Gabbr2	N	Y
ENSG00000197724	PHF2	0.0065687	Phf2	N	Y
ENSG00000072518	MARK2	0.00689605	Mark2	N	Y
ENSG00000067715	SYT1	0.00724647	Syt1	N	Y
ENSG00000154122	ANKH	0.00759266	Ank	N	Y
ENSG00000066032	CTNNA2	0.00794559	Ctnna2	N	Y
ENSG00000061676	NCKAP1	0.00829807	Nckap1	N	Y
ENSG00000159459	UBR1	0.00864863	Ubr1	N	Y
ENSG00000106829	TLE4	0.00899993	Tle4	N	Y
ENSG00000153827	TRIP12	0.00934601	Trip12	N	Y
ENSG00000166313	APBB1	0.00969151	Apbb1	N	Y
ENSG00000135387	CAPRIN1	0.0100355	Caprin1	N	Y
ENSG00000120733	KDM3B	0.0103806	Kdm3b	N	Y
ENSG00000138081	FBXO11	0.010729	Fbxo11	N	Y
ENSG00000182831	C16orf72	0.0110782	1810013L24Rik	N	Y
ENSG00000092964	DPYSL2	0.0114347	Dpysl2	N	Y
ENSG00000184611	KCNH7	0.0118052	Kcnh7	N	Y
ENSG00000066230	SLC9A3	0.012171	Slc9a3	N	Y
ENSG00000213923	CSNK1E	0.0125314	Csnk1e	N	Y
ENSG00000136535	TBR1	0.0128995	Tbr1	N	Y
ENSG00000154358	OBSCN	0.013266	Obscn	N	Y
ENSG00000121741	ZMYM2	0.0136343	Zmym2	N	Y
ENSG00000181652	ATG9B	0.014013	Atg9b	N	Y
ENSG00000108671	PSMD11	0.0144181	Psmd11	N	Y
ENSG00000126464	PRR12	0.0148288	Prr12	N	Y
ENSG00000183134	PTGDR2	0.0152331	Ptgdr2	N	Y
ENSG00000064419	TNPO3	0.0156372	Tnpo3	N	Y
ENSG00000126705	AHDC1	0.0160421	Ahdc1	N	Y
ENSG00000170027	YWHAG	0.0164469	Ywhag	N	Y
ENSG00000140332	TLE3	0.0168468	Tle3	N	Y
ENSG00000148143	ZNF462	0.0172599	Zfp462	N	Y
ENSG00000120251	GRIA2	0.0176904	Gria2	N	Y
ENSG00000130699	TAF4	0.018116	Taf4	N	Y
ENSG00000149187	CELF1	0.0185722	Celf1	N	Y
ENSG00000198216	CACNA1E	0.019052	Cacna1e	N	Y
ENSG00000169375	SIN3A	0.0195549	Sin3a	N	Y
ENSG00000175224	ATG13	0.0200567	Atg13	N	Y
ENSG00000173064	HECTD4	0.0205549	Hectd4	N	Y
ENSG00000109118	PHF12	0.0210477	Phf12	N	Y
ENSG00000083799	CYLD	0.0215369	Cyld	N	Y
ENSG00000105409	ATP1A3	0.0220482	Atp1a3	N	Y
ENSG00000108557	RAI1	0.022555	Rai1	N	Y
ENSG00000105675	ATP4A	0.023058	Atp4a	N	Y
ENSG00000142611	PRDM16	0.0235603	Prdm16	N	Y
ENSG00000173175	ADCY5	0.0240622	Adcy5	N	Y
ENSG00000055163	CYFIP2	0.0245878	Cyfip2	N	Y
ENSG00000142949	PTPRF	0.0251097	Ptprf	N	Y
ENSG00000065371	ROPN1	0.0256334	Ropn1	N	Y
ENSG00000068024	HDAC4	0.0261505	Hdac4	N	Y
ENSG00000131473	ACLY	0.0266817	Acly	N	Y
ENSG00000160305	DIP2A	0.0272275	Dip2a	N	Y
ENSG00000158796	DEDD	0.0278072	Dedd	N	Y
ENSG00000101040	ZMYND8	0.0283804	Zmynd8	N	Y
ENSG00000082898	XPO1	0.0289676	Xpo1	N	Y
ENSG00000170471	RALGAPB	0.0295645	Ralgapb	N	Y
ENSG00000108819	PPP1R9B	0.0301627	Ppp1r9b	N	Y
ENSG00000103546	SLC6A2	0.0307678	Slc6a2	N	Y
ENSG00000134698	AGO4	0.0313962	Ago4	N	Y
ENSG00000108883	EFTUD2	0.0320463	Eftud2	N	Y
ENSG00000065526	SPEN	0.0326892	Spen	N	Y
ENSG00000048828	FAM120A	0.0333249	Fam120a	N	Y
ENSG00000205726	ITSN1	0.0339552	Itsn1	N	Y
ENSG00000160877	NACC1	0.0346057	Nacc1	N	Y
ENSG00000164663	USP49	0.0352642	Usp49	N	Y
ENSG00000196535	MYO18A	0.0359174	Myo18a	N	Y
ENSG00000102879	CORO1A	0.0365805	Coro1a	N	Y
ENSG00000163041	H3F3A	0.0372437	H3f3a	N	Y
ENSG00000070808	CAMK2A	0.037916	Camk2a	N	Y
ENSG00000154640	BTG3	0.0385813	Btg3	N	Y
ENSG00000138834	MAPK8IP3	0.0392547	Mapk8ip3	N	Y
ENSG00000138668	HNRNPD	0.0399319	Hnrnpd	N	Y
ENSG00000015171	ZMYND11	0.0406026	Zmynd11	N	Y
ENSG00000151240	DIP2C	0.0412791	Dip2c	N	Y
ENSG00000165025	SYK	0.0419584	Syk	N	Y
ENSG00000048740	CELF2	0.0426322	Celf2	N	Y
ENSG00000114933	INO80D	0.0433021	Ino80d	N	Y
ENSG00000114030	KPNA1	0.0439724	Kpna1	N	Y
ENSG00000067798	NAV3	0.0446439	Nav3	N	Y
ENSG00000166206	GABRB3	0.0453355	Gabrb3	N	Y
ENSG00000179010	MRFAP1	0.0460232	Mrfap1	N	Y
ENSG00000111300	NAA25	0.0467095	Naa25	N	Y
ENSG00000127191	TRAF2	0.047394	Traf2	N	Y
ENSG00000131242	RAB11FIP4	0.0480729	Rab11fip4	N	Y
ENSG00000157388	CACNA1D	0.0487538	Cacna1d	N	Y
ENSG00000197170	PSMD12	0.0494347	Psmd12	N	Y
ENSG00000157542	KCNJ6	0.0501148	Kcnj6	N	Y
ENSG00000148925	BTBD10	0.0507941	Btbd10	N	Y
ENSG00000100354	TNRC6B	0.05147	Tnrc6b	N	Y
ENSG00000165671	NSD1	0.0521413	Nsd1	N	Y
ENSG00000104853	CLPTM1	0.0528458	Clptm1	N	Y
ENSG00000150051	MKX	0.0535489	Mkx	N	Y
ENSG00000153187	HNRNPU	0.0542492	Hnrnpu	N	Y
ENSG00000166582	CENPV	0.05495	Cenpv	N	Y
ENSG00000111249	CUX2	0.0556455	Cux2	N	Y
ENSG00000139718	SETD1B	0.0563378	Setd1b	N	Y
ENSG00000144028	SNRNP200	0.0570267	Snrnp200	N	Y
ENSG00000090674	MCOLN1	0.057718	Mcoln1	N	Y
ENSG00000196588	MKL1	0.058407	Mrtfa	N	Y
ENSG00000166233	ARIH1	0.059104	Arih1	N	Y
ENSG00000132170	PPARG	0.0598013	Pparg	N	Y
ENSG00000019144	PHLDB1	0.0604938	Phldb1	N	Y
ENSG00000152217	SETBP1	0.0611858	Setbp1	N	Y
ENSG00000130940	CASZ1	0.0618738	Casz1	N	Y
ENSG00000198218	QRICH1	0.0625582	Qrich1	N	Y
ENSG00000104936	DMPK	0.0632369	Dmpk	N	Y
ENSG00000160753	RUSC1	0.0639369	Gm43738	N	Y
ENSG00000108582	CPD	0.0646454	Cpd	N	Y
ENSG00000110446	SLC15A3	0.0653533	Slc15a3	N	Y
ENSG00000182197	EXT1	0.0660672	Ext1	N	Y
ENSG00000165124	SVEP1	0.0667801	Svep1	N	Y
ENSG00000173276	ZBTB21	0.0674964	Zbtb21	N	Y
ENSG00000090060	PAPOLA	0.0682118	Papola	N	Y
ENSG00000079102	RUNX1T1	0.0689368	Runx1t1	N	Y
ENSG00000125730	C3	0.0696562	C3	N	Y
ENSG00000144674	GOLGA4	0.0703716	Golga4	N	Y
ENSG00000128594	LRRC4	0.0710834	Lrrc4	N	Y
ENSG00000130811	EIF3G	0.0717891	Eif3g	N	Y
ENSG00000103723	AP3B2	0.0724883	Ap3b2	N	Y
ENSG00000153266	FEZF2	0.0731889	Fezf2	N	Y
ENSG00000120458	MSANTD2	0.0738874	Msantd2	N	Y
ENSG00000198730	CTR9	0.0745874	Ctr9	N	Y
ENSG00000115421	PAPOLG	0.075292	Papolg	N	Y
ENSG00000087995	METTL2A	0.076008	Mettl2	N	Y
ENSG00000064932	SBNO2	0.076719	Sbno2	N	Y
ENSG00000104899	AMH	0.0774252	Amh	N	Y
ENSG00000125851	PCSK2	0.0781257	Pcsk2	N	Y
ENSG00000116128	BCL9	0.0788214	Bcl9	N	Y
ENSG00000101489	CELF4	0.0795183	Celf4	N	Y
ENSG00000090447	TFAP4	0.0802125	Tfap4	N	Y
ENSG00000140386	SCAPER	0.0809146	Scaper	N	Y
ENSG00000065000	AP3D1	0.0816134	Ap3d1	N	Y
ENSG00000148400	NOTCH1	0.0823152	Notch1	N	Y
ENSG00000186907	RTN4RL2	0.0830124	Rtn4rl2	N	Y
ENSG00000154114	TBCEL	0.0837189	Tbcel	N	Y
ENSG00000130700	GATA5	0.0844272	Gata5	N	Y
ENSG00000196361	ELAVL3	0.0851394	Elavl3	N	Y
ENSG00000009307	CSDE1	0.0858714	Csde1	N	Y
ENSG00000157782	CABP1	0.086604	Cabp1	N	Y
ENSG00000186298	PPP1CC	0.0873341	Ppp1cc	N	Y
ENSG00000143742	SRP9	0.0880681	Srp9	N	Y
ENSG00000142235	LMTK3	0.0887964	Lmtk3	N	Y
ENSG00000177464	GPR4	0.0895252	Gpr4	N	Y
ENSG00000100813	ACIN1	0.0902879	Acin1	N	Y
ENSG00000170921	TANC2	0.0910464	Tanc2	N	Y
ENSG00000240403	KIR3DL2	0.0918012	Kir3dl2	N	Y
ENSG00000118513	MYB	0.0925526	Myb	N	Y
ENSG00000204599	TRIM39	0.0933079	Trim39	N	Y
ENSG00000170871	KIAA0232	0.0940607	D5Ertd579e	N	Y
ENSG00000112640	PPP2R5D	0.0948107	Ppp2r5d	N	Y
ENSG00000110514	MADD	0.0955639	Madd	N	Y
ENSG00000143093	STRIP1	0.096319	Strip1	N	Y
ENSG00000164924	YWHAZ	0.0970684	Ywhaz	N	Y
ENSG00000134909	ARHGAP32	0.0978127	Arhgap32	N	Y
ENSG00000159409	CELF3	0.098581	Celf3	N	Y
ENSG00000126804	ZBTB1	0.0993508	Zbtb1	N	Y

### Sheet: Schizophrenia
Ensembl	gene_symbol	MGI_symbol
ENSG00000002822	MAD1L1	Mad1l1
ENSG00000140564	FURIN	Furin
ENSG00000138175	ARL3	Arl3
ENSG00000156398	SFXN2	Sfxn2
ENSG00000138821	SLC39A8	Slc39a8
ENSG00000028116	VRK2	Vrk2
ENSG00000151067	CACNA1C	Cacna1c
ENSG00000107882	SUFU	Sufu
ENSG00000171206	TRIM8	Trim8
ENSG00000171045	TSNARE1	NA
ENSG00000157680	DGKI	Dgki
ENSG00000166275	C10orf32	Borcs7
ENSG00000214435	AS3MT	As3mt
ENSG00000174437	ATP2A2	Atp2a2
ENSG00000198822	GRM3	Grm3
ENSG00000148842	CNNM2	Cnnm2
ENSG00000178342	KCNG2	Kcng2
ENSG00000157613	CREB3L1	Creb3l1
ENSG00000180423	HARBI1	Harbi1
ENSG00000110497	AMBRA1	Ambra1
ENSG00000110492	MDK	Mdk
ENSG00000130449	ZSWIM6	Zswim6
ENSG00000149091	DGKZ	Dgkz
ENSG00000115520	COQ10B	Coq10b
ENSG00000179912	R3HDM2	R3hdm2
ENSG00000175224	ATG13	Atg13
ENSG00000169684	CHRNA5	Chrna5
ENSG00000175220	ARHGAP1	Arhgap1
ENSG00000126453	BCL2L12	Bcl2l12
ENSG00000144381	HSPD1	NA
ENSG00000101445	PPP1R16B	Ppp1r16b
ENSG00000149927	DOC2A	Doc2a
ENSG00000115541	HSPE1	Hspe1-rs1
ENSG00000149930	TAOK2	Taok2
ENSG00000169592	INO80E	Ino80e
ENSG00000270757	HSPE1-MOB4	Mob4
ENSG00000080644	CHRNA3	Chrna3
ENSG00000126456	IRF3	Irf3
ENSG00000115524	SF3B1	Sf3b1
ENSG00000181191	PJA1	Pja1
ENSG00000114054	PCCB	Pccb
ENSG00000118007	STAG1	Stag1
ENSG00000117971	CHRNB4	Chrnb4
ENSG00000149932	TMEM219	Tmem219
ENSG00000162944	RFTN2	Rftn2
ENSG00000149295	DRD2	Drd2
ENSG00000126461	SCAF1	Scaf1
ENSG00000160161	CILP2	Cilp2
ENSG00000164588	HCN1	Hcn1
ENSG00000167491	GATAD2A	Gatad2a
ENSG00000019102	VSIG2	Vsig2
ENSG00000067082	KLF6	Klf6
ENSG00000150625	GPM6A	Gpm6a
ENSG00000129933	MAU2	Mau2
ENSG00000005483	KMT2E	Kmt2e
ENSG00000250067	YJEFN3	Yjefn3
ENSG00000088808	PPP1R13B	Ppp1r13b
ENSG00000178093	TSSK6	Tssk6
ENSG00000135250	SRPK2	Srpk2
ENSG00000197696	NMB	Nmb
ENSG00000170396	ZNF804A	Zfp804a
ENSG00000184903	IMMP2L	Immp2l
ENSG00000149527	PLCH2	Plch2
ENSG00000080854	IGSF9B	Igsf9b
ENSG00000140612	SEC11A	Sec11a
ENSG00000136383	ALPK3	Alpk3
ENSG00000166716	ZNF592	Zfp592
ENSG00000100711	ZFYVE21	Zfyve21
ENSG00000120055	C10orf95	2310034G01Rik
ENSG00000183715	OPCML	Opcml
ENSG00000176371	ZSCAN2	Zscan2
ENSG00000104765	BNIP3L	Bnip3l
ENSG00000072134	EPN2	Epn2
ENSG00000149564	ESAM	Esam
ENSG00000177082	WDR73	Wdr73
ENSG00000198797	BRINP2	Brinp2
ENSG00000120458	MSANTD2	Msantd2
ENSG00000169554	ZEB2	Zeb2
ENSG00000166886	NAB2	Nab2
ENSG00000112659	CUL9	Cul9
ENSG00000113013	HSPA9	Hspa9
ENSG00000105926	MPP6	NA
ENSG00000023171	GRAMD1B	Gramd1b
ENSG00000166170	BAG5	Bag5
ENSG00000120705	ETF1	Etf1
ENSG00000144619	CNTN4	Cntn4
ENSG00000256053	APOPT1	NA
ENSG00000133687	TMTC1	Tmtc1
ENSG00000139746	RBM26	Rbm26
ENSG00000140264	SERF2	NA
ENSG00000115828	QPCT	Qpct
ENSG00000182732	RGS6	Rgs6
ENSG00000197933	ZNF823	NA
ENSG00000183117	CSMD1	Csmd1
ENSG00000171877	FRMD5	Frmd5
ENSG00000256500	RP11-73M18.2	Klc1
ENSG00000185619	PCGF3	Pcgf3
ENSG00000151320	AKAP6	Akap6
ENSG00000168016	TRANK1	Trank1
ENSG00000184716	SERINC4	Serinc4
ENSG00000167004	PDIA3	Pdia3
ENSG00000036257	CUL3	Cul3
ENSG00000158445	KCNB1	Kcnb1
ENSG00000268488	AC018512.1	NA
ENSG00000105928	DFNA5	Gsdme
ENSG00000140259	MFAP1	Mfap1b
ENSG00000137601	NEK1	Nek1
ENSG00000065609	SNAP91	Snap91
ENSG00000153944	MSI2	Msi2
ENSG00000085788	DDHD2	Ddhd2
ENSG00000124212	PTGIS	Ptgis
ENSG00000070366	SMG6	Smg6
ENSG00000128886	ELL3	Ell3
ENSG00000131409	LRRC4B	Lrrc4b
ENSG00000109572	CLCN3	Clcn3
ENSG00000102471	NDFIP2	Ndfip2
ENSG00000112893	MAN2A1	Man2a1
ENSG00000137843	PAK6	Pak6
ENSG00000092470	WDR76	Wdr76
ENSG00000184588	PDE4B	Pde4b
ENSG00000117020	AKT3	Akt3
ENSG00000166762	CATSPER2	Catsper2
ENSG00000242866	STRC	Strc
ENSG00000168781	PPIP5K1	Ppip5k1
ENSG00000165046	LETM2	Letm2
ENSG00000103723	AP3B2	Ap3b2
ENSG00000170571	EMB	Emb
ENSG00000076321	KLHL20	Klhl20
ENSG00000115825	PRKD3	Prkd3
ENSG00000183454	GRIN2A	Grin2a
ENSG00000248383	PCDHAC1	Pcdhac1
ENSG00000147548	WHSC1L1	Nsd3
ENSG00000218739	CEBPZ-AS1	Cebpzos
ENSG00000167720	SRR	Srr
ENSG00000198561	CTNND1	Ctnnd1
ENSG00000156603	MED19	Med19
ENSG00000211450	C11orf31	Selenoh
ENSG00000233436	BTBD18	Btbd18
ENSG00000213593	TMX2	Tmx2
ENSG00000077782	FGFR1	Fgfr1
ENSG00000147535	PPAPDC1B	Plpp5
ENSG00000163635	ATXN7	Atxn7
ENSG00000066248	NGEF	Ngef
ENSG00000169306	IL1RAPL1	Il1rapl1
ENSG00000121749	TBC1D15	Tbc1d15
ENSG00000135870	RC3H1	Rc3h1
ENSG00000081842	PCDHA6	Pcdha6
ENSG00000109956	B3GAT1	B3gat1
ENSG00000108953	YWHAE	Ywhae
ENSG00000003509	NDUFAF7	Ndufaf7
ENSG00000243232	PCDHAC2	Pcdhac2
ENSG00000204965	PCDHA5	Pcdha5
ENSG00000156599	ZDHHC5	Zdhhc5
ENSG00000118689	FOXO3	Foxo3
ENSG00000172817	CYP7B1	Cyp7b1
ENSG00000130167	TSPAN16	NA
ENSG00000204969	PCDHA2	Pcdha2
ENSG00000163634	THOC7	Thoc7
ENSG00000105866	SP4	Sp4
ENSG00000239389	PCDHA13	Pcdha12
ENSG00000204970	PCDHA1	Pcdha1
ENSG00000183166	CALN1	Caln1
ENSG00000255408	PCDHA3	Pcdha3
ENSG00000198431	TXNRD1	Txnrd1
ENSG00000149328	GLB1L2	Glb1l2
ENSG00000214575	CPEB1	Cpeb1
ENSG00000249158	PCDHA11	Pcdha11
ENSG00000251664	PCDHA12	NA
ENSG00000179950	PUF60	Puf60
ENSG00000158019	BRE	Babam2
ENSG00000180530	NRIP1	Nrip1
ENSG00000204967	PCDHA4	Pcdha4
ENSG00000161277	THAP8	NA
ENSG00000100346	CACNA1I	Cacna1i
ENSG00000180900	SCRIB	Scrib
ENSG00000155090	KLF10	Klf10
ENSG00000159640	ACE	Ace
ENSG00000185189	NRBP2	Nrbp2
ENSG00000131374	TBC1D5	Tbc1d5
ENSG00000120334	CENPL	Cenpl
ENSG00000120088	CRHR1	NA
ENSG00000186487	MYT1L	Myt1l
ENSG00000120738	EGR1	Egr1
ENSG00000156103	MMP16	Mmp16
ENSG00000225190	PLEKHM1	Plekhm1
ENSG00000228696	ARL17B	Arf2
ENSG00000166166	TRMT61A	Trmt61a
ENSG00000144199	FAHD2B	NA
ENSG00000168754	FAM178B	Fam178b
ENSG00000115808	STRN	Strn
ENSG00000127152	BCL11B	Bcl11b
ENSG00000185294	SPPL2C	NA
ENSG00000120658	ENOX1	Enox1
ENSG00000146938	NLGN4X	NA
ENSG00000162702	ZNF281	Zfp281
ENSG00000117569	PTBP2	Ptbp2
ENSG00000197136	PCNXL3	Pcnx3
ENSG00000078114	NEBL	Nebl
ENSG00000183831	ANKRD45	Ankrd45
ENSG00000173327	MAP3K11	Map3k11
ENSG00000187741	FANCA	Fanca
ENSG00000023902	PLEKHO1	Plekho1
ENSG00000133107	TRPC4	Trpc4
ENSG00000136631	VPS45	Vps45
ENSG00000145632	PLK2	Plk2
ENSG00000115073	ACTR1B	Actr1b
ENSG00000128487	SPECC1	Specc1
ENSG00000180828	BHLHE22	Bhlhe22
ENSG00000110931	CAMKK2	Camkk2
ENSG00000126070	ago-03	Ago3
ENSG00000134698	ago-04	Ago4
ENSG00000171174	RBKS	Rbks
ENSG00000144355	DLX1	Dlx1
ENSG00000177565	TBL1XR1	Tbl1xr1
ENSG00000179195	ZNF664	Zfp664
ENSG00000162753	SLC9C2	NA
ENSG00000073969	NSF	Nsf
ENSG00000172461	FUT9	Fut9
ENSG00000164199	GPR98	Adgrv1
ENSG00000251322	SHANK3	Shank3
ENSG00000136828	RALGPS1	Ralgps1
ENSG00000144040	SFXN5	Sfxn5
ENSG00000204120	GIGYF2	Gigyf2
ENSG00000116127	ALMS1	Alms1
ENSG00000160741	CRTC2	Crtc2
ENSG00000168763	CNNM3	Cnnm3
ENSG00000138101	DTNB	NA
ENSG00000196422	PPP1R26	Ppp1r26
ENSG00000119121	TRPM6	Trpm6
ENSG00000120071	KANSL1	Kansl1
ENSG00000117593	DARS2	Dars2
ENSG00000115844	DLX2	Dlx2
ENSG00000198837	DENND4B	Dennd4b
ENSG00000131558	EXOC4	Exoc4
ENSG00000152822	GRM1	Grm1
ENSG00000186868	MAPT	Mapt
ENSG00000108379	WNT3	Wnt3
ENSG00000092847	ago-01	Ago1
ENSG00000092853	CLSPN	Clspn
ENSG00000256762	STH	NA
ENSG00000110987	BCL7A	Bcl7a
ENSG00000136928	GABBR2	Gabbr2
ENSG00000114861	FOXP1	Foxp1
ENSG00000125107	CNOT1	Cnot1
ENSG00000103037	SETD6	Setd6
ENSG00000142686	C1orf216	5730409E04Rik
ENSG00000075702	WDR62	Wdr62
ENSG00000213445	SIPA1	Sipa1
ENSG00000143570	SLC39A1	Slc39a1
ENSG00000122778	KIAA1549	D630045J12Rik
ENSG00000186094	AGBL4	Agbl4
ENSG00000144290	SLC4A10	Slc4a10
ENSG00000119242	CCDC92	Ccdc92
ENSG00000103034	NDRG4	Ndrg4
ENSG00000172260	NEGR1	Negr1
ENSG00000185278	ZBTB37	Zbtb37
ENSG00000109323	MANBA	Manba
ENSG00000197653	DNAH10	Dnah10
ENSG00000048828	FAM120A	Fam120a
ENSG00000160563	MED27	Med27
ENSG00000143614	GATAD2B	Gatad2b
ENSG00000243147	MRPL33	Mrpl33
ENSG00000117601	SERPINC1	Serpinc1
ENSG00000110881	ASIC1	Asic1
ENSG00000175727	MLXIP	Mlxip
ENSG00000254470	AP5B1	Ap5b1
ENSG00000188938	FAM120AOS	NA
ENSG00000146416	AIG1	Aig1
ENSG00000173039	RELA	Rela
ENSG00000139323	POC1B	Poc1b
ENSG00000205334	AC074091.13	NA
ENSG00000135638	EMX1	Emx1
ENSG00000075568	TMEM131	Tmem131
ENSG00000143578	CREB3L4	Creb3l4
ENSG00000164037	SLC9B1	Slc9b1
ENSG00000164038	SLC9B2	Slc9b2
ENSG00000041988	THAP3	Thap3
ENSG00000008869	HEATR5B	Heatr5b
ENSG00000172977	KAT5	Kat5
ENSG00000103426	CORO7-PAM16	Coro7
ENSG00000205138	SDHAF1	Sdhaf1
ENSG00000145354	CISD2	Cisd2
ENSG00000184349	EFNA5	Efna5
ENSG00000103415	HMOX2	Hmox2
ENSG00000162374	ELAVL4	Elavl4
ENSG00000103423	DNAJA3	Dnaja3
ENSG00000171604	CXXC5	Cxxc5
ENSG00000089486	CDIP1	Cdip1
ENSG00000168748	CA7	Car7
ENSG00000176454	LPCAT4	Lpcat4
ENSG00000185274	WBSCR17	Galnt17
ENSG00000109332	UBE2D3	Ube2d2a
ENSG00000054282	SDCCAG8	Sdccag8
ENSG00000166165	CKB	Ckb
ENSG00000065000	AP3D1	Ap3d1
ENSG00000197724	PHF2	Phf2
ENSG00000127903	ZNF835	NA
ENSG00000153406	NMRAL1	Nmral1
ENSG00000132563	REEP2	Reep2
ENSG00000187323	DCC	Dcc
ENSG00000007923	DNAJC11	Dnajc11
ENSG00000138311	ZNF365	Zfp365
ENSG00000081189	MEF2C	Mef2c
ENSG00000144642	RBMS3	Rbms3
ENSG00000122584	NXPH1	Nxph1
ENSG00000142949	PTPRF	Ptprf
ENSG00000189283	FHIT	Fhit
ENSG00000204859	ZBTB48	Zbtb48
ENSG00000167523	SPATA33	NA
ENSG00000116273	PHF13	Phf13
ENSG00000075413	MARK3	Mark3
ENSG00000162413	KLHL21	Klhl21
ENSG00000198010	DLGAP2	Dlgap2
ENSG00000152894	PTPRK	Ptprk
ENSG00000153707	PTPRD	Ptprd
ENSG00000066056	TIE1	Tie1
ENSG00000198765	SYCP1	Sycp1
ENSG00000104885	DOT1L	Dot1l
ENSG00000137075	RNF38	Rnf38
ENSG00000166589	CDH16	Cdh16
ENSG00000170624	SGCD	Sgcd
ENSG00000015413	DPEP1	Dpep1
ENSG00000128268	MGAT3	Mgat3
ENSG00000066135	KDM4A	Kdm4a
ENSG00000204991	SPIRE2	Spire2
ENSG00000188107	EYS	NA
ENSG00000052723	SIKE1	Sike1
ENSG00000164574	GALNT10	Galnt10
ENSG00000165995	CACNB2	Cacnb2
ENSG00000134198	TSPAN2	Tspan2
ENSG00000198597	ZNF536	Zfp536
ENSG00000249961	CCDC79	Terb1
ENSG00000066117	SMARCD1	Smarcd1
ENSG00000050405	LIMA1	Lima1
ENSG00000162426	SLC45A1	Slc45a1
ENSG00000159593	NAE1	Nae1
ENSG00000145335	SNCA	Snca
ENSG00000157837	SPPL3	Sppl3
ENSG00000158805	ZNF276	Zfp276
ENSG00000135720	DYNC1LI2	Dync1li2
ENSG00000112983	BRD8	Brd8
ENSG00000131165	CHMP1A	Chmp1a
ENSG00000185958	FAM186A	Fam186a
ENSG00000197157	SND1	Snd1
ENSG00000142599	RERE	Rere
ENSG00000009307	CSDE1	Csde1
ENSG00000188641	DPYD	Dpyd
ENSG00000140525	FANCI	Fanci
ENSG00000006744	ELAC2	Elac2
ENSG00000135298	BAI3	Adgrb3
ENSG00000140521	POLG	Polg
ENSG00000178922	HYI	NA
ENSG00000162419	GMEB1	Gmeb1
ENSG00000128594	LRRC4	Lrrc4
ENSG00000169933	FRMPD4	Frmpd4
ENSG00000198198	SZT2	Szt2
ENSG00000197912	SPG7	Spg7
ENSG00000167526	RPL13	Rpl13
ENSG00000167522	ANKRD11	Ankrd11
ENSG00000120733	KDM3B	Kdm3b
ENSG00000120709	FAM53C	Fam53c
ENSG00000066322	ELOVL1	Elovl1
ENSG00000117400	MPL	Mpl
ENSG00000146013	GFRA3	Gfra3
ENSG00000159479	MED8	Med8
ENSG00000158402	CDC25C	Cdc25c
ENSG00000117399	CDC20	Cdc20
ENSG00000106331	PAX4	Pax4
ENSG00000114439	BBX	Bbx
ENSG00000187051	RPS19BP1	Rps19bp1
ENSG00000258839	MC1R	Mc1r
ENSG00000178773	CPNE7	Cpne7
ENSG00000154146	NRGN	Nrgn
ENSG00000120656	TAF12	Taf12
ENSG00000120899	PTK2B	Ptk2b
ENSG00000188060	RAB42	Rab42
ENSG00000138430	OLA1	Ola1
ENSG00000241058	NSUN6	Nsun6
ENSG00000115392	FANCL	Fancl
ENSG00000163362	C1orf106	Inava
ENSG00000165997	ARL5B	Arl5b
ENSG00000116329	OPRD1	Oprd1
ENSG00000068781	STON1-GTF2A1L	Ston1
ENSG00000140995	DEF8	Def8
ENSG00000003249	DBNDD1	Dbndd1
ENSG00000075035	WSCD2	Wscd2
ENSG00000157895	C12orf43	2210016L21Rik
ENSG00000100664	EIF5	NA
ENSG00000135100	HNF1A	Hnf1a
ENSG00000258947	TUBB3	Tubb3
ENSG00000006740	ARHGAP44	Arhgap44
ENSG00000170802	FOXN2	Foxn2
ENSG00000112981	NME5	Nme5
ENSG00000120885	CLU	Clu
ENSG00000164180	TMEM161B	Tmem161b
ENSG00000172728	FUT10	Fut10
ENSG00000119772	DNMT3A	Dnmt3a
ENSG00000122490	PQLC1	NA
ENSG00000128272	ATF4	Atf4
ENSG00000130772	MED18	Med18
ENSG00000180098	TRNAU1AP	Trnau1ap
ENSG00000204138	PHACTR4	Phactr4
ENSG00000004059	ARF5	Arf5
ENSG00000131508	UBE2D2	NA
ENSG00000135114	OASL	Oasl1
ENSG00000198042	MAK16	Mak16
ENSG00000198492	YTHDF2	Ythdf2
ENSG00000100335	MIEF1	Mief1
ENSG00000081248	CACNA1S	Cacna1s
ENSG00000126215	XRCC3	Xrcc3
ENSG00000141002	TCF25	Tcf25
ENSG00000116852	KIF21B	Kif21b
ENSG00000133874	RNF122	Rnf122
ENSG00000076685	NT5C2	Nt5c2
ENSG00000156414	TDRD9	Tdrd9
ENSG00000140522	RLBP1	Rlbp1
ENSG00000182600	C2orf82	Snorc
ENSG00000118946	PCDH17	Pcdh17
ENSG00000185324	CDK10	Cdk10
ENSG00000162869	PPP1R21	Ppp1r21
ENSG00000140526	ABHD2	Abhd2
ENSG00000120903	CHRNA2	Chrna2
ENSG00000196517	SLC6A9	Slc6a9
ENSG00000158792	SPATA2L	Spata2l
ENSG00000156411	C14orf2	Atp5mpl
ENSG00000168077	SCARA3	Scara3
ENSG00000117408	IPO13	Ipo13
ENSG00000120915	EPHX2	Ephx2
ENSG00000169519	METTL15	Mettl15
ENSG00000121621	KIF18A	Kif18a
ENSG00000149970	CNKSR2	Cnksr2
ENSG00000126091	ST3GAL3	St3gal3
ENSG00000126214	KLC1	Klc1
ENSG00000117407	ARTN	Artn
ENSG00000227729	RD3L	Rd3l
